# Mechanism of target site selection by type V-K CRISPR-associated transposases

**DOI:** 10.1101/2023.07.14.548620

**Authors:** Jerrin Thomas George, Christopher Acree, Jung-Un Park, Muwen Kong, Tanner Wiegand, Yanis Luca Pignot, Elizabeth H. Kellogg, Eric C. Greene, Samuel H. Sternberg

## Abstract

Unlike canonical CRISPR-Cas systems that rely on RNA-guided nucleases for target cleavage, CRISPR-associated transposases (CASTs) repurpose nuclease-deficient CRISPR effectors to facilitate RNA-guided transposition of large genetic payloads. Type V-K CASTs offer several potential upsides for genome engineering, due to their compact size, easy programmability, and unidirectional integration. However, these systems are substantially less accurate than type I-F CASTs, and the molecular basis for this difference has remained elusive. Here we reveal that type V-K CASTs undergo two distinct mobilization pathways with remarkably different specificities: RNA-dependent and RNA-independent transposition. Whereas RNA-dependent transposition relies on Cas12k for accurate target selection, RNA-independent integration events are untargeted and primarily driven by the local availability of TnsC filaments. The cryo-EM structure of the untargeted complex reveals a TnsB-TnsC-TniQ transpososome that encompasses two turns of a TnsC filament and otherwise resembles major architectural aspects of the Cas12k-containing transpososome. Using single-molecule experiments and genome-wide meta-analyses, we found that AT-rich sites are preferred substrates for untargeted transposition and that the TnsB transposase also imparts local specificity, which collectively determine the precise insertion site. Knowledge of these motifs allowed us to direct untargeted transposition events to specific hotspot regions of a plasmid. Finally, by exploiting TnsB’s preference for on-target integration and modulating the availability of TnsC, we suppressed RNA-independent transposition events and increased type V-K CAST specificity up to 98.1%, without compromising the efficiency of on-target integration. Collectively, our results reveal the importance of dissecting target site selection mechanisms and highlight new opportunities to leverage CAST systems for accurate, kilobase-scale genome engineering applications.
