## Supplementary Tables for "Mechanism of target site selection by type V-K CRISPR-associated transposases"

### Sheet: Supplementary Table 1 
	George et al.
	Supplementary Table 1 | Description and sequence of plasmids used in this study.
	Assay Plasmids
	Plasmid ID	System	Plasmid description	Plasmid DNA sequence	Used in Figure(s)
	pSL0008	Type V-K ShCAST	pCOLADuet-1	CGGGATCTCGACGCTCTCCCTTATGCGACTCCTGCATTAGGAAATTAATACGACTCACTATAGGGGAATTGTGAGCGGATAACAATTCCCCTGTAGAAATAATTTTGTTTAACTTTAATAAGGAGATATACCATGGGCAGCAGCCATCACCATCATCACCACAGCCAGGATCCGAATTCGAGCTCGGCGCGCCTGCAGGTCGACAAGCTTGCGGCCGCATAATGCTTAAGTCGAACAGAAAGTAATCGTATTGTACACGGCCGCATAATCGAAATTAATACGACTCACTATAGGGGAATTGTGAGCGGATAACAATTCCCCATCTTAGTATATTAGTTAAGTATAAGAAGGAGATATACATATGGCAGATCTCAATTGGATATCGGCCGGCCACGCGAT…	Fig. 2a
	pSL1225	Type V-K ShCAST	pUC19, ShCAST_pHelper, NT-guide	TTGAGATCCTTTTTTTCTGCGCGTAATCTGCTGCTTGCAAACAAAAAAACCACCGCTACCAGCGGTGGTTTGTTTGCCGGATCAAGAGCTACCAACTCTTTTTCCGAAGGTAACTGGCTTCAGCAGAGCGCAGATACCAAATACTGTTCTTCTAGTGTAGCCGTAGTTAGGCCACCACTTCAAGAACTCTGTAGCACCGCCTACATACCTCGCTCTGCTAATCCTGTTACCAGTGGCTGCTGCCAGTGGCGATAAGTCGTGTCTTACCGGGTTGGACTCAAGACGATAGTTACCGGATAAGGCGCAGCGGTCGGGCTGAACGGGGGGTTCGTGCACACAGCCCAGCTTGGAGCGAACGACCTACACCGAACTGAGATACCTACAGCGTGAGCTATGAGA…	Supplementary Fig. 7a
	pSL1226	Type V-K ShCAST	pUC19, ShCAST_pDonor, wildtype	CCGCCGCAGTCTCACGCCCGGAGCGTAGCGACCGAGTGAGCTAGCTATTTGTTTATTTTTCTAAATACATTCAAATATGTATCCGCTCATGAGACAATAACCCTGATAAATGCTTCAATAATATTGAAAAAGGAAGAGTATGAGGGAAGCGGTGATCGCCGAAGTATCGACTCAACTATCAGAGGTAGTTGGCGTCATCGAGCGCCATCTCGAACCGACGTTGCTGGCCGTACATTTGTACGGCTCCGCAGTGGATGGCGGCCTGAAGCCACACAGTGATATTGATTTGCTGGTTACGGTGACCGTAAGGCTTGATGAAACAACGCGGCGAGCTTTGATCAACGACCTTTTGGAAACTTCGGCTTCCCCTGGAGAGAGCGAGATTCTCCGCGCTGTAGA…	Figs. 1c-e, 1g, 2c-g, 3e, 3f, 3h, 4b, 5b-d; Supplementary Figs. 1a, 1b, 1d, 1e, 3c, 3g, 4b-k, 5a, 5e-l, 6a-b, 7a-f
	pSL1396	Type V-K ShCAST	pUC19, ShCAST_pHelper, wildtype (sgRNA-1)	GACGAAAGGGCCTCGTGATACGCCTATTTTTATAGGTTAATGTCATGATAATAATGGTTTCTTAGACGTCAGGTGGCACTTTTCGGGGAAATGTGCGCGGAACCCCTATTTGTTTATTTTTCTAAATACATTCAAATATGTATCCGCTCATGAGACAATAACCCTGATAAATGCTTCAATAATATTGAAAAAGGAAGAGTATGAGTATTCAACATTTCCGTGTCGCCCTTATTCCCTTTTTTGCGGCATTTTGCCTTCCTGTTTTTGCTCACCCAGAAACGCTGGTGAAAGTAAAAGATGCTGAAGATCAGTTGGGTGCACGAGTGGGTTACATCGAACTGGATCTCAACAGCGGTAAGATCCTTGAGAGTTTTCGCCCCGAAGAACGTTTTCCAATGA…	Figs. 1c, 5d; Supplementary Fig. 7f
	pSL1398	Type V-K ShCAST	pUC19, ShCAST_pHelper, wildtype (sgRNA-5)	GACGAAAGGGCCTCGTGATACGCCTATTTTTATAGGTTAATGTCATGATAATAATGGTTTCTTAGACGTCAGGTGGCACTTTTCGGGGAAATGTGCGCGGAACCCCTATTTGTTTATTTTTCTAAATACATTCAAATATGTATCCGCTCATGAGACAATAACCCTGATAAATGCTTCAATAATATTGAAAAAGGAAGAGTATGAGTATTCAACATTTCCGTGTCGCCCTTATTCCCTTTTTTGCGGCATTTTGCCTTCCTGTTTTTGCTCACCCAGAAACGCTGGTGAAAGTAAAAGATGCTGAAGATCAGTTGGGTGCACGAGTGGGTTACATCGAACTGGATCTCAACAGCGGTAAGATCCTTGAGAGTTTTCGCCCCGAAGAACGTTTTCCAATGA…	Figs. 1c, 5d; Supplementary Fig. 7f
	pSL3751	Type V-K ShCAST	pUC19, ShCAST_pHelper, mNeonGreen-TnsC (sgRNA-1)	GACGAAAGGGCCTCGTGATACGCCTATTTTTATAGGTTAATGTCATGATAATAATGGTTTCTTAGACGTCAGGTGGCACTTTTCGGGGAAATGTGCGCGGAACCCCTATTTGTTTATTTTTCTAAATACATTCAAATATGTATCCGCTCATGAGACAATAACCCTGATAAATGCTTCAATAATATTGAAAAAGGAAGAGTATGAGTATTCAACATTTCCGTGTCGCCCTTATTCCCTTTTTTGCGGCATTTTGCCTTCCTGTTTTTGCTCACCCAGAAACGCTGGTGAAAGTAAAAGATGCTGAAGATCAGTTGGGTGCACGAGTGGGTTACATCGAACTGGATCTCAACAGCGGTAAGATCCTTGAGAGTTTTCGCCCCGAAGAACGTTTTCCAATGA…	Supplementary Fig. 5a
	pSL4043	Type V-K ShCAST	pUC19, pTarget (targeted by sgRNA-6)	GATCAAAGGATCTTCTTGAGATCCTTTTTTTCTGCGCGTAATCTGCTGCTTGCAAACAAAAAAACCACCGCTACCAGCGGTGGTTTGTTTGCCGGATCAAGAGCTACCAACTCTTTTTCCGAAGGTAACTGGCTTCAGCAGAGCGCAGATACCAAATACTGTTCTTCTAGTGTAGCCGTAGTTAGGCCACCACTTCAAGAACTCTGTAGCACCGCCTACATACCTCGCTCTGCTAATCCTGTTACCAGTGGCTGCTGCCAGTGGCGATAAGTCGTGTCTTACCGGGTTGGACTCAAGACGATAGTTACCGGATAAGGCGCAGCGGTCGGGCTGAACGGGGGGTTCGTGCACACAGCCCAGCTTGGAGCGAACGACCTACACCGAACTGAGATACCTACA…	Figs. 2c-g, 4b; Supplementary Figs. 4b-k, 5e, 5f
	pSL4141	Type V-K ShCAST	pUC19, ShCAST_pHelper, TnsC R189E (sgRNA-1)	GACGAAAGGGCCTCGTGATACGCCTATTTTTATAGGTTAATGTCATGATAATAATGGTTTCTTAGACGTCAGGTGGCACTTTTCGGGGAAATGTGCGCGGAACCCCTATTTGTTTATTTTTCTAAATACATTCAAATATGTATCCGCTCATGAGACAATAACCCTGATAAATGCTTCAATAATATTGAAAAAGGAAGAGTATGAGTATTCAACATTTCCGTGTCGCCCTTATTCCCTTTTTTGCGGCATTTTGCCTTCCTGTTTTTGCTCACCCAGAAACGCTGGTGAAAGTAAAAGATGCTGAAGATCAGTTGGGTGCACGAGTGGGTTACATCGAACTGGATCTCAACAGCGGTAAGATCCTTGAGAGTTTTCGCCCCGAAGAACGTTTTCCAATGA…	Supplementary Fig. 3c
	pSL4145	Type V-K ShCAST	pUC19, ShCAST_pHelper, TnsC K103A (sgRNA-1)	GACGAAAGGGCCTCGTGATACGCCTATTTTTATAGGTTAATGTCATGATAATAATGGTTTCTTAGACGTCAGGTGGCACTTTTCGGGGAAATGTGCGCGGAACCCCTATTTGTTTATTTTTCTAAATACATTCAAATATGTATCCGCTCATGAGACAATAACCCTGATAAATGCTTCAATAATATTGAAAAAGGAAGAGTATGAGTATTCAACATTTCCGTGTCGCCCTTATTCCCTTTTTTGCGGCATTTTGCCTTCCTGTTTTTGCTCACCCAGAAACGCTGGTGAAAGTAAAAGATGCTGAAGATCAGTTGGGTGCACGAGTGGGTTACATCGAACTGGATCTCAACAGCGGTAAGATCCTTGAGAGTTTTCGCCCCGAAGAACGTTTTCCAATGA…	Fig. 3f; Supplementary Figs. 3c, 5k, 6c
	pSL4228	Type V-K ShCAST	pCOLADuet-1_T7_promoter_pTnsC	GGTATCTGCGCTCCACTAAAGCCAGTTACCAGGTTAAGCAGTTCCCCAACTGACTTAACCTTCGATCAAACCGCCTCCCCAGGCGGTTTTTTCGTTTACAGAGCAGGAGATTACGACGATCGTAAAAGGATCTCAAGAAGATCCTTTACGGATTCCCGACACCATCACTCTAGATTTCAGTGCAATTTATCTCTTCAAATGTAGCACCTGAAGTCAGCCCCATACGATATAAGTTGTAATTCTCATGTTAGTCATGCCCCGCGCCCACCGGAAGGAGCTGACTGGGTTGAAGGCTCTCAAGGGCATCGGTCGAGATCCCGGTGCCTAATGAGTGAGCTAACTTACATTAATTGCGTTGCGCTCACTGCCCGCTTTCCAGTCGGGAAACCTGTCGTGCCA…	Figs. 2a, 5b; Supplementary Figs. 3c, 7c-e
	pSL4232	Type V-K ShCAST	pUC19, ShCAST_pHelper, Cas12k-XTEN-GS-TnsC fusion (sgRNA-1)	GACGAAAGGGCCTCGTGATACGCCTATTTTTATAGGTTAATGTCATGATAATAATGGTTTCTTAGACGTCAGGTGGCACTTTTCGGGGAAATGTGCGCGGAACCCCTATTTGTTTATTTTTCTAAATACATTCAAATATGTATCCGCTCATGAGACAATAACCCTGATAAATGCTTCAATAATATTGAAAAAGGAAGAGTATGAGTATTCAACATTTCCGTGTCGCCCTTATTCCCTTTTTTGCGGCATTTTGCCTTCCTGTTTTTGCTCACCCAGAAACGCTGGTGAAAGTAAAAGATGCTGAAGATCAGTTGGGTGCACGAGTGGGTTACATCGAACTGGATCTCAACAGCGGTAAGATCCTTGAGAGTTTTCGCCCCGAAGAACGTTTTCCAATGA…	Supplementary Fig. 7a
	pSL4246	Type V-K ShCAST	pUC19, ShCAST_pHelper, ∆Cas12k, ∆sgRNA	GACGAAAGGGCCTCGTGATACGCCTATTTTTATAGGTTAATGTCATGATAATAATGGTTTCTTAGACGTCAGGTGGCACTTTTCGGGGAAATGTGCGCGGAACCCCTATTTGTTTATTTTTCTAAATACATTCAAATATGTATCCGCTCATGAGACAATAACCCTGATAAATGCTTCAATAATATTGAAAAAGGAAGAGTATGAGTATTCAACATTTCCGTGTCGCCCTTATTCCCTTTTTTGCGGCATTTTGCCTTCCTGTTTTTGCTCACCCAGAAACGCTGGTGAAAGTAAAAGATGCTGAAGATCAGTTGGGTGCACGAGTGGGTTACATCGAACTGGATCTCAACAGCGGTAAGATCCTTGAGAGTTTTCGCCCCGAAGAACGTTTTCCAATGA…	Fig. 3d, 3e, 3h; Supplemenatry
	pSL4623	Type V-K ShCAST	pUC19, ShCAST_pHelper, Cas12k-XTEN-GS-S15 fusion (sgRNA-1)	GACGAAAGGGCCTCGTGATACGCCTATTTTTATAGGTTAATGTCATGATAATAATGGTTTCTTAGACGTCAGGTGGCACTTTTCGGGGAAATGTGCGCGGAACCCCTATTTGTTTATTTTTCTAAATACATTCAAATATGTATCCGCTCATGAGACAATAACCCTGATAAATGCTTCAATAATATTGAAAAAGGAAGAGTATGAGTATTCAACATTTCCGTGTCGCCCTTATTCCCTTTTTTGCGGCATTTTGCCTTCCTGTTTTTGCTCACCCAGAAACGCTGGTGAAAGTAAAAGATGCTGAAGATCAGTTGGGTGCACGAGTGGGTTACATCGAACTGGATCTCAACAGCGGTAAGATCCTTGAGAGTTTTCGCCCCGAAGAACGTTTTCCAATGA…	Supplementary Fig. 7a
	pSL4643	Type V-K ShCAST	pUC19, ShCAST_pHelper, TniQ-XTEN-GS-S15 fusion (sgRNA-1)	AATGTGACCATACCCGCGTGGATGTGTTGCTGGTAGATCAACATGGTGAAATTTTAAGTCGTCCCTGGCTAACAACAGTAATTGATACTTACTCTCGTTGCATTATGGGTATCAACTTGGGCTTTGATGCACCCAGTTCTGGGGTAGTAGCATTAGCGTTACGCCATGCAATTCTACCAAAGCGTTACGGTTCCGAGTACAAACTGCATTGTGAGTGGGGAACCTATGGAAAACCAGAACATTTTTATACTGATGGCGGTAAAGACTTTCGCTCTAACCACTTGAGTCAGATTGGGGCGCAGTTGGGATTTGTCTGTCATTTACGCGATCGCCCTTCTGAAGGTGGAGTAGTAGAACGTCCCTTCAAAACATTAAATGACCAACTATTTTCAACGCTTC…	Supplementary Fig. 7a
	pSL4644	Type V-K ShCAST	pUC19, ShCAST_pHelper, S15-XTEN-GS-TniQ fusion (sgRNA-1)	GAGTCAAATAACTATTCAAGCTCGACTTATTTCCTTTGAATCAAACCGCCAACAACTCTGGAAGTTGATGGCAGATTTAAACACGCCGTTAATTAACGAACTGCTTTGCCAGTTAGGTCAACACCCCGACTTCGAGAAGTGGCAACAAAAGGGTAAACTCCCGTCTACCGTTGTGAGCCAGTTATGTCAACCTCTCAAAACTGACCCTCGCTTTGCAGGTCAGCCCAGCCGTTTATATATGTCGGCAATTCATATTGTGGACTACATCTACAAGTCCTGGCTGGCTATACAGAAACGGCTTCAACAGCAGCTAGATGGAAAGACGCGCTGGCTAGAAATGCTCAATAGCGATGCTGAATTAGTAGAACTTAGTGGTGACACTTTAGAGGCTATTCGTGT…	Supplementary Fig. 7a
	pSL4787	Type V-K ShCAST	pCOLADuet-1, ShCAST_pHelper, dCas9-XTEN-GS-TnsC fusion (sgRNA-8)	GGTATCTGCGCTCCACTAAAGCCAGTTACCAGGTTAAGCAGTTCCCCAACTGACTTAACCTTCGATCAAACCGCCTCCCCAGGCGGTTTTTTCGTTTACAGAGCAGGAGATTACGACGATCGTAAAAGGATCTCAAGAAGATCCTTTACGGATTCCCGACACCATCACTCTAGATTTCAGTGCAATTTATCTCTTCAAATGTAGCACCTGAAGTCAGCCCCATACGATATAAGTTGTAATTCTCATGTTAGTCATGCCCCGCGCCCACCGGAAGGAGCTGACTGGGTTGAAGGCTCTCAAGGGCATCGGTCGAGATCCCGGTGCCTAATGAGTGAGCTAACTTACATTAATTGCGTTGCGCTCACTGCCCGCTTTCCAGTCGGGAAACCTGTCGTGCCA…	Supplementary Fig. 7b
	pSL4788	Type V-K ShCAST	pCOLADuet-1, ShCAST_pHelper, TnsC-XTEN-GS-dCas9 fusion (sgRNA-8)	GGTATCTGCGCTCCACTAAAGCCAGTTACCAGGTTAAGCAGTTCCCCAACTGACTTAACCTTCGATCAAACCGCCTCCCCAGGCGGTTTTTTCGTTTACAGAGCAGGAGATTACGACGATCGTAAAAGGATCTCAAGAAGATCCTTTACGGATTCCCGACACCATCACTCTAGATTTCAGTGCAATTTATCTCTTCAAATGTAGCACCTGAAGTCAGCCCCATACGATATAAGTTGTAATTCTCATGTTAGTCATGCCCCGCGCCCACCGGAAGGAGCTGACTGGGTTGAAGGCTCTCAAGGGCATCGGTCGAGATCCCGGTGCCTAATGAGTGAGCTAACTTACATTAATTGCGTTGCGCTCACTGCCCGCTTTCCAGTCGGGAAACCTGTCGTGCCA…	Supplementary Fig. 7b
	pSL4789	Type V-K ShCAST	pUC19, ShCAST_pHelper, ∆Cas12k, ∆sgRNA, ∆TniQ	CCCGACTGGAAAGCGGGCAGTGAGCGCAACGCAATTAATGTGAGTTAGCTCACTCATTAGGCACCCCAGGCTTTACACTTTATGCTTCCGGCTCGTATGTTGTGTGGAATTGTGAGCGGATAACAATTTCACACAGGAAACAGCTATGACCATGATTACGCCAAGCTTTATAAGAAGGAGATATACATATGAACAGTCAGCAAAATCCTGATTTAGCTGTTCATCCCTTGGCAATTCCTATGGAAGGCTTACTAGGAGAAAGTGCTACAACTCTTGAGAAGAATGTAATTGCCACACAACTCTCAGAGGAAGCCCAAGTAAAGCTAGAGGTAATCCAAAGTTTACTGGAACCCTGCGATCGCACAACTTATGGGCAAAAGTTGCGGGAAGCAGCAGAGA…	Fig. 1d
	pSL4843	Type V-K ShCAST	pCOLADuet-1_Lac_promoter_pTnsC	GGTATCTGCGCTCCACTAAAGCCAGTTACCAGGTTAAGCAGTTCCCCAACTGACTTAACCTTCGATCAAACCGCCTCCCCAGGCGGTTTTTTCGTTTACAGAGCAGGAGATTACGACGATCGTAAAAGGATCTCAAGAAGATCCTTTACGGATTCCCGACACCATCACTCTAGATTTCAGTGCAATTTATCTCTTCAAATGTAGCACCTGAAGTCAGCCCCATACGATATAAGTTGTAATTCTCATGTTAGTCATGCCCCGCGCCCACCGGAAGGAGCTGACTGGGTTGAAGGCTCTCAAGGGCATCGGTCGAGATCCCGGTGCCTAATGAGTGAGCTAACTTACATTAATTGCGTTGCGCTCACTGCCCGCTTTCCAGTCGGGAAACCTGTCGTGCCA…	Figs. 5b-d; Supplementary Figs. 7c, 7d, 7f
	pSL4853	Type V-K ShCAST	pCOLADuet-1_Lac_promoter_pCas12k (sgRNA-1)	GGTATCTGCGCTCCACTAAAGCCAGTTACCAGGTTAAGCAGTTCCCCAACTGACTTAACCTTCGATCAAACCGCCTCCCCAGGCGGTTTTTTCGTTTACAGAGCAGGAGATTACGACGATCGTAAAAGGATCTCAAGAAGATCCTTTACGGATTCCCGACACCATCACTCTAGATTTCAGTGCAATTTATCTCTTCAAATGTAGCACCTGAAGTCAGCCCCATACGATATAAGTTGTAATTCTCATGTTAGTCATGCCCCGCGCCCACCGGAAGGAGCTGACTGGGTTGAAGGCTCTCAAGGGCATCGGTCGAGATCCCGGTGCCTAATGAGTGAGCTAACTTACATTAATTGCGTTGCGCTCACTGCCCGCTTTCCAGTCGGGAAACCTGTCGTGCCA…	Fig. 1g, Supplementary Fig. 1g
	pSL4854	Type V-K ShCAST	pCOLADuet-1_J23114_promoter_pCas12k (sgRNA-1)	GGTATCTGCGCTCCACTAAAGCCAGTTACCAGGTTAAGCAGTTCCCCAACTGACTTAACCTTCGATCAAACCGCCTCCCCAGGCGGTTTTTTCGTTTACAGAGCAGGAGATTACGACGATCGTAAAAGGATCTCAAGAAGATCCTTTACGGATTCCCGACACCATCACTCTAGATTTCAGTGCAATTTATCTCTTCAAATGTAGCACCTGAAGTCAGCCCCATACGATATAAGTTGTAATTCTCATGTTAGTCATGCCCCGCGCCCACCGGAAGGAGCTGACTGGGTTGAAGGCTCTCAAGGGCATCGGTCGAGATCCCGGTGCCTAATGAGTGAGCTAACTTACATTAATTGCGTTGCGCTCACTGCCCGCTTTCCAGTCGGGAAACCTGTCGTGCCA…	Fig. 1g, Supplementary Fig. 1g
	pSL4855	Type V-K ShCAST	pCOLADuet-1_J23105_promoter_pCas12k (sgRNA-1)	GGTATCTGCGCTCCACTAAAGCCAGTTACCAGGTTAAGCAGTTCCCCAACTGACTTAACCTTCGATCAAACCGCCTCCCCAGGCGGTTTTTTCGTTTACAGAGCAGGAGATTACGACGATCGTAAAAGGATCTCAAGAAGATCCTTTACGGATTCCCGACACCATCACTCTAGATTTCAGTGCAATTTATCTCTTCAAATGTAGCACCTGAAGTCAGCCCCATACGATATAAGTTGTAATTCTCATGTTAGTCATGCCCCGCGCCCACCGGAAGGAGCTGACTGGGTTGAAGGCTCTCAAGGGCATCGGTCGAGATCCCGGTGCCTAATGAGTGAGCTAACTTACATTAATTGCGTTGCGCTCACTGCCCGCTTTCCAGTCGGGAAACCTGTCGTGCCA…	Fig. 1g, Supplementary Fig. 1g
	pSL4857	Type V-K ShCAST	pCOLADuet-1_J23119_promoter_pCas12k (sgRNA-1)	GGTATCTGCGCTCCACTAAAGCCAGTTACCAGGTTAAGCAGTTCCCCAACTGACTTAACCTTCGATCAAACCGCCTCCCCAGGCGGTTTTTTCGTTTACAGAGCAGGAGATTACGACGATCGTAAAAGGATCTCAAGAAGATCCTTTACGGATTCCCGACACCATCACTCTAGATTTCAGTGCAATTTATCTCTTCAAATGTAGCACCTGAAGTCAGCCCCATACGATATAAGTTGTAATTCTCATGTTAGTCATGCCCCGCGCCCACCGGAAGGAGCTGACTGGGTTGAAGGCTCTCAAGGGCATCGGTCGAGATCCCGGTGCCTAATGAGTGAGCTAACTTACATTAATTGCGTTGCGCTCACTGCCCGCTTTCCAGTCGGGAAACCTGTCGTGCCA…	Fig. 1g, Supplementary Fig. 1g
	pSL4858	Type V-K ShCAST	pUC19, ShCAST_pHelper, ∆TnsC (sgRNA-1)	GACGAAAGGGCCTCGTGATACGCCTATTTTTATAGGTTAATGTCATGATAATAATGGTTTCTTAGACGTCAGGTGGCACTTTTCGGGGAAATGTGCGCGGAACCCCTATTTGTTTATTTTTCTAAATACATTCAAATATGTATCCGCTCATGAGACAATAACCCTGATAAATGCTTCAATAATATTGAAAAAGGAAGAGTATGAGTATTCAACATTTCCGTGTCGCCCTTATTCCCTTTTTTGCGGCATTTTGCCTTCCTGTTTTTGCTCACCCAGAAACGCTGGTGAAAGTAAAAGATGCTGAAGATCAGTTGGGTGCACGAGTGGGTTACATCGAACTGGATCTCAACAGCGGTAAGATCCTTGAGAGTTTTCGCCCCGAAGAACGTTTTCCAATGA…	Fig. 1d
	pSL4859	Type V-K ShCAST	pUC19, ShCAST_pHelper, ∆TnsB (sgRNA-1)	GACGAAAGGGCCTCGTGATACGCCTATTTTTATAGGTTAATGTCATGATAATAATGGTTTCTTAGACGTCAGGTGGCACTTTTCGGGGAAATGTGCGCGGAACCCCTATTTGTTTATTTTTCTAAATACATTCAAATATGTATCCGCTCATGAGACAATAACCCTGATAAATGCTTCAATAATATTGAAAAAGGAAGAGTATGAGTATTCAACATTTCCGTGTCGCCCTTATTCCCTTTTTTGCGGCATTTTGCCTTCCTGTTTTTGCTCACCCAGAAACGCTGGTGAAAGTAAAAGATGCTGAAGATCAGTTGGGTGCACGAGTGGGTTACATCGAACTGGATCTCAACAGCGGTAAGATCCTTGAGAGTTTTCGCCCCGAAGAACGTTTTCCAATGA…	Fig. 1d
	pSL4963	Type V-K ShCAST	pUC19, pTarget/pT-2 (targeted by sgRNA-6)	GATCAAAGGATCTTCTTGAGATCCTTTTTTTCTGCGCGTAATCTGCTGCTTGCAAACAAAAAAACCACCGCTACCAGCGGTGGTTTGTTTGCCGGATCAAGAGCTACCAACTCTTTTTCCGAAGGTAACTGGCTTCAGCAGAGCGCAGATACCAAATACTGTTCTTCTAGTGTAGCCGTAGTTAGGCCACCACTTCAAGAACTCTGTAGCACCGCCTACATACCTCGCTCTGCTAATCCTGTTACCAGTGGCTGCTGCCAGTGGCGATAAGTCGTGTCTTACCGGGTTGGACTCAAGACGATAGTTACCGGATAAGGCGCAGCGGTCGGGCTGAACGGGGGGTTCGTGCACACAGCCCAGCTTGGAGCGAACGACCTACACCGAACTGAGATACCTACA…	Fig. 4b
	pSL4964	Type V-K ShCAST	pUC19, pTarget/pT-3 (targeted by sgRNA-6)	GATCAAAGGATCTTCTTGAGATCCTTTTTTTCTGCGCGTAATCTGCTGCTTGCAAACAAAAAAACCACCGCTACCAGCGGTGGTTTGTTTGCCGGATCAAGAGCTACCAACTCTTTTTCCGAAGGTAACTGGCTTCAGCAGAGCGCAGATACCAAATACTGTTCTTCTAGTGTAGCCGTAGTTAGGCCACCACTTCAAGAACTCTGTAGCACCGCCTACATACCTCGCTCTGCTAATCCTGTTACCAGTGGCTGCTGCCAGTGGCGATAAGTCGTGTCTTACCGGGTTGGACTCAAGACGATAGTTACCGGATAAGGCGCAGCGGTCGGGCTGAACGGGGGGTTCGTGCACACAGCCCAGCTTGGAGCGAACGACCTACACCGAACTGAGATACCTACA…	Fig. 4b
	pSL4965	Type V-K ShCAST	pUC19, pTarget/pT-4 (targeted by sgRNA-6)	GATCAAAGGATCTTCTTGAGATCCTTTTTTTCTGCGCGTAATCTGCTGCTTGCAAACAAAAAAACCACCGCTACCAGCGGTGGTTTGTTTGCCGGATCAAGAGCTACCAACTCTTTTTCCGAAGGTAACTGGCTTCAGCAGAGCGCAGATACCAAATACTGTTCTTCTAGTGTAGCCGTAGTTAGGCCACCACTTCAAGAACTCTGTAGCACCGCCTACATACCTCGCTCTGCTAATCCTGTTACCAGTGGCTGCTGCCAGTGGCGATAAGTCGTGTCTTACCGGGTTGGACTCAAGACGATAGTTACCGGATAAGGCGCAGCGGTCGGGCTGAACGGGGGGTTCGTGCACACAGCCCAGCTTGGAGCGAACGACCTACACCGAACTGAGATACCTACA…	Fig. 4b
	pSL4966	Type V-K ShCAST	pUC19, pTarget/pT-5 (targeted by sgRNA-6)	GATCAAAGGATCTTCTTGAGATCCTTTTTTTCTGCGCGTAATCTGCTGCTTGCAAACAAAAAAACCACCGCTACCAGCGGTGGTTTGTTTGCCGGATCAAGAGCTACCAACTCTTTTTCCGAAGGTAACTGGCTTCAGCAGAGCGCAGATACCAAATACTGTTCTTCTAGTGTAGCCGTAGTTAGGCCACCACTTCAAGAACTCTGTAGCACCGCCTACATACCTCGCTCTGCTAATCCTGTTACCAGTGGCTGCTGCCAGTGGCGATAAGTCGTGTCTTACCGGGTTGGACTCAAGACGATAGTTACCGGATAAGGCGCAGCGGTCGGGCTGAACGGGGGGTTCGTGCACACAGCCCAGCTTGGAGCGAACGACCTACACCGAACTGAGATACCTACA…	Fig. 4b
	pSL4967	Type V-K ShCAST	pUC19, pTarget/pT-6 (targeted by sgRNA-6)	GATCAAAGGATCTTCTTGAGATCCTTTTTTTCTGCGCGTAATCTGCTGCTTGCAAACAAAAAAACCACCGCTACCAGCGGTGGTTTGTTTGCCGGATCAAGAGCTACCAACTCTTTTTCCGAAGGTAACTGGCTTCAGCAGAGCGCAGATACCAAATACTGTTCTTCTAGTGTAGCCGTAGTTAGGCCACCACTTCAAGAACTCTGTAGCACCGCCTACATACCTCGCTCTGCTAATCCTGTTACCAGTGGCTGCTGCCAGTGGCGATAAGTCGTGTCTTACCGGGTTGGACTCAAGACGATAGTTACCGGATAAGGCGCAGCGGTCGGGCTGAACGGGGGGTTCGTGCACACAGCCCAGCTTGGAGCGAACGACCTACACCGAACTGAGATACCTACA…	Fig. 4b
	pSL4971	Type V-K ShCAST	pUC19_T7_promoter_pTnsB	GACGAAAGGGCCTCGTGATACGCCTATTTTTATAGGTTAATGTCATGATAATAATGGTTTCTTAGACGTCAGGTGGCACTTTTCGGGGAAATGTGCGCGGAACCCCTATTTGTTTATTTTTCTAAATACATTCAAATATGTATCCGCTCATGAGACAATAACCCTGATAAATGCTTCAATAATATTGAAAAAGGAAGAGTATGAGTATTCAACATTTCCGTGTCGCCCTTATTCCCTTTTTTGCGGCATTTTGCCTTCCTGTTTTTGCTCACCCAGAAACGCTGGTGAAAGTAAAAGATGCTGAAGATCAGTTGGGTGCACGAGTGGGTTACATCGAACTGGATCTCAACAGCGGTAAGATCCTTGAGAGTTTTCGCCCCGAAGAACGTTTTCCAATGA…	Fig. 2a, Supplementary Fig. 3a
	pSL5041	Type V-K ShCAST	pUC19, ShCAST_pHelper, ∆TnsC (sgRNA-2)	GTACAATCTGCTCTGATGCCGCATAGTTAAGCCAGCCCCGACACCCGCCAACACCCGCTGACGCGCCCTGACGGGCTTGTCTGCTCCCGGCATCCGCTTACAGACAAGCTGTGACCGTCTCCGGGAGCTGCATGTGTCAGAGGTTTTCACCGTCATCACCGAAACGCGCGAGACGAAAGGGCCTCGTGATACGCCTATTTTTATAGGTTAATGTCATGATAATAATGGTTTCTTAGACGTCAGGTGGCACTTTTCGGGGAAATGTGCGCGGAACCCCTATTTGTTTATTTTTCTAAATACATTCAAATATGTATCCGCTCATGAGACAATAACCCTGATAAATGCTTCAATAATATTGAAAAAGGAAGAGTATGAGTATTCAACATTTCCGTGTCGCCC…	Figs. 5d; Supplementary Fig. 7f
	pSL5043	Type V-K ShCAST	pUC19, ShCAST_pHelper, wildtype (sgRNA-5)	GACGAAAGGGCCTCGTGATACGCCTATTTTTATAGGTTAATGTCATGATAATAATGGTTTCTTAGACGTCAGGTGGCACTTTTCGGGGAAATGTGCGCGGAACCCCTATTTGTTTATTTTTCTAAATACATTCAAATATGTATCCGCTCATGAGACAATAACCCTGATAAATGCTTCAATAATATTGAAAAAGGAAGAGTATGAGTATTCAACATTTCCGTGTCGCCCTTATTCCCTTTTTTGCGGCATTTTGCCTTCCTGTTTTTGCTCACCCAGAAACGCTGGTGAAAGTAAAAGATGCTGAAGATCAGTTGGGTGCACGAGTGGGTTACATCGAACTGGATCTCAACAGCGGTAAGATCCTTGAGAGTTTTCGCCCCGAAGAACGTTTTCCAATGA…	Figs. 1c, 5d; Supplementary Fig. 7f
	pSL5044	Type V-K ShCAST	pUC19, ShCAST_pHelper, ∆TnsC (sgRNA-3)	GACGAAAGGGCCTCGTGATACGCCTATTTTTATAGGTTAATGTCATGATAATAATGGTTTCTTAGACGTCAGGTGGCACTTTTCGGGGAAATGTGCGCGGAACCCCTATTTGTTTATTTTTCTAAATACATTCAAATATGTATCCGCTCATGAGACAATAACCCTGATAAATGCTTCAATAATATTGAAAAAGGAAGAGTATGAGTATTCAACATTTCCGTGTCGCCCTTATTCCCTTTTTTGCGGCATTTTGCCTTCCTGTTTTTGCTCACCCAGAAACGCTGGTGAAAGTAAAAGATGCTGAAGATCAGTTGGGTGCACGAGTGGGTTACATCGAACTGGATCTCAACAGCGGTAAGATCCTTGAGAGTTTTCGCCCCGAAGAACGTTTTCCAATGA…	Figs. 5d; Supplementary Fig. 7f
	pSL5045	Type V-K ShCAST	pUC19, ShCAST_pHelper, ∆TnsC (sgRNA-4)	GACGAAAGGGCCTCGTGATACGCCTATTTTTATAGGTTAATGTCATGATAATAATGGTTTCTTAGACGTCAGGTGGCACTTTTCGGGGAAATGTGCGCGGAACCCCTATTTGTTTATTTTTCTAAATACATTCAAATATGTATCCGCTCATGAGACAATAACCCTGATAAATGCTTCAATAATATTGAAAAAGGAAGAGTATGAGTATTCAACATTTCCGTGTCGCCCTTATTCCCTTTTTTGCGGCATTTTGCCTTCCTGTTTTTGCTCACCCAGAAACGCTGGTGAAAGTAAAAGATGCTGAAGATCAGTTGGGTGCACGAGTGGGTTACATCGAACTGGATCTCAACAGCGGTAAGATCCTTGAGAGTTTTCGCCCCGAAGAACGTTTTCCAATGA…	Figs. 5d; Supplementary Fig. 7f
	pSL5060	Type V-K ShCAST	pUC19, ShCAST_pHelper, wildtype (sgRNA-2)	GAGCGGATAACAATTTCACACAGGAAACAGCTATGACCATGATTACGCCAAGCTTTATAAGAAGGAGATATACATATGAACAGTCAGCAAAATCCTGATTTAGCTGTTCATCCCTTGGCAATTCCTATGGAAGGCTTACTAGGAGAAAGTGCTACAACTCTTGAGAAGAATGTAATTGCCACACAACTCTCAGAGGAAGCCCAAGTAAAGCTAGAGGTAATCCAAAGTTTACTGGAACCCTGCGATCGCACAACTTATGGGCAAAAGTTGCGGGAAGCAGCAGAGAAACTAAATGTATCGTTGCGAACGGTACAAAGGTTGGTGAAAAACTGGGAACAAGATGGCTTAGTCGGCCTCACTCAAACAAGTAGGGCTGATAAAGGAAAACACCGCATTGGT…	Figs. 1c, 5d; Supplementary Fig. 7f
	pSL5062	Type V-K ShCAST	pUC19, ShCAST_pHelper, wildtype (sgRNA-3)	GACGAAAGGGCCTCGTGATACGCCTATTTTTATAGGTTAATGTCATGATAATAATGGTTTCTTAGACGTCAGGTGGCACTTTTCGGGGAAATGTGCGCGGAACCCCTATTTGTTTATTTTTCTAAATACATTCAAATATGTATCCGCTCATGAGACAATAACCCTGATAAATGCTTCAATAATATTGAAAAAGGAAGAGTATGAGTATTCAACATTTCCGTGTCGCCCTTATTCCCTTTTTTGCGGCATTTTGCCTTCCTGTTTTTGCTCACCCAGAAACGCTGGTGAAAGTAAAAGATGCTGAAGATCAGTTGGGTGCACGAGTGGGTTACATCGAACTGGATCTCAACAGCGGTAAGATCCTTGAGAGTTTTCGCCCCGAAGAACGTTTTCCAATGA…	Figs. 1c, 5d; Supplementary Fig. 7f
	pSL5063	Type V-K ShCAST	pUC19, ShCAST_pHelper, wildtype (sgRNA-4)	GACGAAAGGGCCTCGTGATACGCCTATTTTTATAGGTTAATGTCATGATAATAATGGTTTCTTAGACGTCAGGTGGCACTTTTCGGGGAAATGTGCGCGGAACCCCTATTTGTTTATTTTTCTAAATACATTCAAATATGTATCCGCTCATGAGACAATAACCCTGATAAATGCTTCAATAATATTGAAAAAGGAAGAGTATGAGTATTCAACATTTCCGTGTCGCCCTTATTCCCTTTTTTGCGGCATTTTGCCTTCCTGTTTTTGCTCACCCAGAAACGCTGGTGAAAGTAAAAGATGCTGAAGATCAGTTGGGTGCACGAGTGGGTTACATCGAACTGGATCTCAACAGCGGTAAGATCCTTGAGAGTTTTCGCCCCGAAGAACGTTTTCCAATGA…	Figs. 1c, 5d; Supplementary Fig. 7f
	pSL5097	Type V-K ShCAST	pCOLADuet-1_T7_promoter_pTnsC R189E	ACCGCCTCCCCAGGCGGTTTTTTCGTTTACAGAGCAGGAGATTACGACGATCGTAAAAGGATCTCAAGAAGATCCTTTACGGATTCCCGACACCATCACTCTAGATTTCAGTGCAATTTATCTCTTCAAATGTAGCACCTGAAGTCAGCCCCATACGATATAAGTTGTAATTCTCATGTTAGTCATGCCCCGCGCCCACCGGAAGGAGCTGACTGGGTTGAAGGCTCTCAAGGGCATCGGTCGAGATCCCGGTGCCTAATGAGTGAGCTAACTTACATTAATTGCGTTGCGCTCACTGCCCGCTTTCCAGTCGGGAAACCTGTCGTGCCAGCTGCATTAATGAATCGGCCAACGCGCGGGGAGAGGCGGTTTGCGTATTGGGCGCCAGGGTGGTTTTTC…	Fig. 2a
	pSL5098	Type V-K ShCAST	pCOLADuet-1_T7_promoter_3XFlag-pTnsC	GGTATCTGCGCTCCACTAAAGCCAGTTACCAGGTTAAGCAGTTCCCCAACTGACTTAACCTTCGATCAAACCGCCTCCCCAGGCGGTTTTTTCGTTTACAGAGCAGGAGATTACGACGATCGTAAAAGGATCTCAAGAAGATCCTTTACGGATTCCCGACACCATCACTCTAGATTTCAGTGCAATTTATCTCTTCAAATGTAGCACCTGAAGTCAGCCCCATACGATATAAGTTGTAATTCTCATGTTAGTCATGCCCCGCGCCCACCGGAAGGAGCTGACTGGGTTGAAGGCTCTCAAGGGCATCGGTCGAGATCCCGGTGCCTAATGAGTGAGCTAACTTACATTAATTGCGTTGCGCTCACTGCCCGCTTTCCAGTCGGGAAACCTGTCGTGCCA…	Fig. 5a
	pSL5099	Type V-K ShCAST	pCOLADuet-1_Lac_promoter_3XFlag-pTnsC	GGTATCTGCGCTCCACTAAAGCCAGTTACCAGGTTAAGCAGTTCCCCAACTGACTTAACCTTCGATCAAACCGCCTCCCCAGGCGGTTTTTTCGTTTACAGAGCAGGAGATTACGACGATCGTAAAAGGATCTCAAGAAGATCCTTTACGGATTCCCGACACCATCACTCTAGATTTCAGTGCAATTTATCTCTTCAAATGTAGCACCTGAAGTCAGCCCCATACGATATAAGTTGTAATTCTCATGTTAGTCATGCCCCGCGCCCACCGGAAGGAGCTGACTGGGTTGAAGGCTCTCAAGGGCATCGGTCGAGATCCCGGTGCCTAATGAGTGAGCTAACTTACATTAATTGCGTTGCGCTCACTGCCCGCTTTCCAGTCGGGAAACCTGTCGTGCCA…	Fig. 5a
	Protein Expression Plasmids
	Plasmid ID	System	Plasmid description	Plasmid DNA sequence	Used in Figure(s)
	pSL3752	Type V-K ShCAST	p1S, His6-SUMO-tev-TnsC	TCACTGCCCGCTTTCCAGTCGGGAAACCTGTCGTGCCAGCTGCATTAATGAATCGGCCAACGCGCGGGGAGAGGCGGTTTGCGTATTGGGCGCCAGGGTGGTTTTTCTTTTCACCAGTGAGACGGGCAACAGCTGATTGCCCTTCACCGCCTGGCCCTGAGAGAGTTGCAGCAAGCGGTCCACGCTGGTTTGCCCCAGCAGGCGAAAATCCTGTTTGATGGTGGTTAACGGCGGGATATAACATGAGCTGTCTTCGGTATCGTCGTATCCCACTACCGAGATATCCGCACCAACGCGCAGCCCGGACTCGGTAATGGCGCGCATTGCGCCCAGCGCCATCTGATCGTTGGCAACCAGCATCGCAGTGGGAACGATACCCTCATTCAGCATTTGCATGGT…	Fig. 3d
	pSL3491	Type V-K ShCAST	p1S, His-SUMO-TEV-TnsB	TTCCCGTTCCGCTATCGGCTGAATTTGATTGCGAGTGAGATATTTATGCCAGCCAGCCAGACGCAGACGCGCCGAGACAGAACTTAATGGGCCCGCTAACAGCGCGATTTGCTGGTGACCCAATGCGACCAGATGCTCCACGCCCAGTCGCGTACCGTCTTCATGGGAGAAAATAATACTGTTGATGGGTGTCTGGTCAGAGACATCAAGAAATAACGCCGGAACATTAGTGCAGGCAGCTTCCACAGCAATGGCATCCTGGTCATCCAGCGGATAGTTAATGATCAGCCCACTGACGCGTTGCGCGAGAAGATTGTGCACCGCCGCTTTACAGGCTTCGACGCCGCTTCGTTCTACCATCGACACCACCACGCTGGCACCCAGTTGATCGGCGCGAGA…	Fig. 3d
	pSL3492	Type V-K ShCAST	p1S, His-SUMO-TEV-TniQ	TTCGCAGAAACGTGGCTGGCCTGGTTCACCACGCGGGAAACGGTCTGATAAGAGACACCGGCATACTCTGCGACATCGTATAACGTTACTGGTTTCACATTCACCACCCTGAATTGACTCTCTTCCGGGCGCTATCATGCCATACCGCGAAAGGTTTTGCGCCATTCGATGGTGTCCGGGATCTCGACGCTCTCCCTTATGCGACTCCTGCATTAGGAAGCAGCCCAGTAGTAGGTTGAGGCCGTTGAGCACCGCCGCCGCAAGGAATGGTGCATGCAAGGAGATGGCGCCCAACAGTCCCCCGGCCACGGGGCCTGCCACCATACCCACGCCGAAACAAGCGCTCATGAGCCCGAAGTGGCGAGCCCGATCTTCCCCATCGGTGATGTCGGCGATATA…	Fig. 3d
	pSL3914	Type V-K ShCAST	p1S, His-SUMO-TEV-Cas12k	TTCCCGTTCCGCTATCGGCTGAATTTGATTGCGAGTGAGATATTTATGCCAGCCAGCCAGACGCAGACGCGCCGAGACAGAACTTAATGGGCCCGCTAACAGCGCGATTTGCTGGTGACCCAATGCGACCAGATGCTCCACGCCCAGTCGCGTACCGTCTTCATGGGAGAAAATAATACTGTTGATGGGTGTCTGGTCAGAGACATCAAGAAATAACGCCGGAACATTAGTGCAGGCAGCTTCCACAGCAATGGCATCCTGGTCATCCAGCGGATAGTTAATGATCAGCCCACTGACGCGTTGCGCGAGAAGATTGTGCACCGCCGCTTTACAGGCTTCGACGCCGCTTCGTTCTACCATCGACACCACCACGCTGGCACCCAGTTGATCGGCGCGAGA…	Fig. 3d
	pSL3426	Type V-K ShCAST	p1S, His6-SUMO-tev-mNeonGreen-TnsC	TCACTGCCCGCTTTCCAGTCGGGAAACCTGTCGTGCCAGCTGCATTAATGAATCGGCCAACGCGCGGGGAGAGGCGGTTTGCGTATTGGGCGCCAGGGTGGTTTTTCTTTTCACCAGTGAGACGGGCAACAGCTGATTGCCCTTCACCGCCTGGCCCTGAGAGAGTTGCAGCAAGCGGTCCACGCTGGTTTGCCCCAGCAGGCGAAAATCCTGTTTGATGGTGGTTAACGGCGGGATATAACATGAGCTGTCTTCGGTATCGTCGTATCCCACTACCGAGATATCCGCACCAACGCGCAGCCCGGACTCGGTAATGGCGCGCATTGCGCCCAGCGCCATCTGATCGTTGGCAACCAGCATCGCAGTGGGAACGATACCCTCATTCAGCATTTGCATGGT…	n/a
	pSL4622	Type V-K ShCAST	p1S, His6-SUMO-tev-S15	TTCCCGTTCCGCTATCGGCTGAATTTGATTGCGAGTGAGATATTTATGCCAGCCAGCCAGACGCAGACGCGCCGAGACAGAACTTAATGGGCCCGCTAACAGCGCGATTTGCTGGTGACCCAATGCGACCAGATGCTCCACGCCCAGTCGCGTACCGTCTTCATGGGAGAAAATAATACTGTTGATGGGTGTCTGGTCAGAGACATCAAGAAATAACGCCGGAACATTAGTGCAGGCAGCTTCCACAGCAATGGCATCCTGGTCATCCAGCGGATAGTTAATGATCAGCCCACTGACGCGTTGCGCGAGAAGATTGTGCACCGCCGCTTTACAGGCTTCGACGCCGCTTCGTTCTACCATCGACACCACCACGCTGGCACCCAGTTGATCGGCGCGAGA…	Fig. 3d

### Sheet: Supplementary Table 2
	George et al.
	Supplementary Table 2 | Recombinantly purified CAST proteins
	Sequence of purified proteins used for biochemical integration assays
	Protein Name	Strain	System	Protein Sequence (after TEV cleavage)	Protein length (aa)	Used in Figure(s)
	Cas12k	Scytonema hofmannii (UTEX B 2349)	Type V-K CAST	SNMSQITIQARLISFESNRQQLWKLMADLNTPLINELLCQLGQHPDFEKWQQKGKLPSTVVSQLCQPLKTDPRFAGQPSRLYMSAIHIVDYIYKSWLAIQKRLQQQLDGKTRWLEMLNSDAELVELSGDTLEAIRVKAAEILAIAMPASESDSASPKGKKGKKEKKPSSSSPKRSLSKTLFDAYQETEDIKSRSAISYLLKNGCKLTDKEEDSEKFAKRRRQVEIQIQRLTEKLISRMPKGRDLTNAKWLETLLTATTTVAEDNAQAKRWQDILLTRSSSLPFPLVFETNEDMVWSKNQKGRLCVHFNGLSDLIFEVYCGNRQLHWFQRFLEDQQTKRKSKNQHSSGLFTLRNGHLVWLEGEGKGEPWNLHHLTLYCCVDNRLWTEEGTEIVRQEKADE…	641	Supplementary Fig. 3d
	TnsB	Scytonema hofmannii (UTEX B 2349)	Type V-K CAST	SNNSQQNPDLAVHPLAIPMEGLLGESATTLEKNVIATQLSEEAQVKLEVIQSLLEPCDRTTYGQKLREAAEKLNVSLRTVQRLVKNWEQDGLVGLTQTSRADKGKHRIGEFWENFITKTYKEGNKGSKRMTPKQVALRVEAKARELKDSKPPNYKTVLRVLAPILEKQQKAKSIRSPGWRGTTLSVKTREGKDLSVDYSNHVWQCDHTRVDVLLVDQHGEILSRPWLTTVIDTYSRCIMGINLGFDAPSSGVVALALRHAILPKRYGSEYKLHCEWGTYGKPEHFYTDGGKDFRSNHLSQIGAQLGFVCHLRDRPSEGGVVERPFKTLNDQLFSTLPGYTGSNVQERPEDAEKDARLTLRELEQLLVRYIVDRYNQSIDARMGDQTRFERWEAGLPTVP…	585	Supplementary Fig. 3d
	TnsC	Scytonema hofmannii (UTEX B 2349)	Type V-K CAST	SNATEAQAIAKQLGGVKPDDEWLQAEIARLKGKSIVPLQQVKTLHDWLDGKRKARKSCRVVGESRTGKTVACDAYRYRHKPQQEAGRPPTVPVVYIRPHQKCGPKDLFKKITEYLKYRVTKGTVSDFRDRTIEVLKGCGVEMLIIDEADRLKPETFADVRDIAEDLGIAVVLVGTDRLDAVIKRDEQVLERFRAHLRFGKLSGEDFKNTVEMWEQMVLKLPVSSNLKSKEMLRILTSATEGYIGRLDEILREAAIRSLSRGLKKIDKAVLQEVAKEYK	278	Supplementary Fig. 3d
	TniQ	Scytonema hofmannii (UTEX B 2349)	Type V-K CAST	SNIEAPDVKPWLFLIKPYEGESLSHFLGRFRRANHLSASGLGTLAGIGAIVARWERFHFNPRPSQQELEAIASVVEVDAQRLAQMLPPAGVGMQHEPIRLCGACYAESPCHRIEWQYKSVWKCDRHQLKILAKCPNCQAPFKMPALWEDGCCHRCRMPFAEMAKLQKV	168	Supplementary Fig. 3d
	S15	Scytonema hofmannii (UTEX B 2349)	Type V-K CAST	SNMALTQERKQEIIVNYQVHETDTGSADVQVAMLTERINRLSLHLQANKKDHSSRRGLLKLIGQRKRLLAYIQKDSREKYQALIGRLGIRG	91	Supplementary Fig. 3d
	mNeonGreen-TnsC	Scytonema hofmannii (UTEX B 2349)	Type V-K CAST	SNAMVSKGEEDNMASLPATHELHIFGSINGVDFDMVGQGTGNPNDGYEELNLKSTKGDLQFSPWILVPHIGYGFHQYLPYPDGMSPFQAAMVDGSGYQVHRTMQFEDGASLTVNYRYTYEGSHIKGEAQVKGTGFPADGPVMTNSLTAADWCRSKKTYPNDKTIISTFKWSYTTGNGKRYRSTARTTYTFAKPMAANYLKNQPMYVFRKTELKHSKTELNFKEWQKAFTDVMGMDELYKGGSGSTEAQAIAKQLGGVKPDDEWLQAEIARLKGKSIVPLQQVKTLHDWLDGKRKARKSCRVVGESRTGKTVACDAYRYRHKPQQEAGRPPTVPVVYIRPHQKCGPKDLFKKITEYLKYRVTKGTVSDFRDRTIEVLKGCGVEMLIIDEADRLKPETFAD…	519	n/a
	Protein Expression Plasmids
	Protein	Mass Intensity
	TniQ	1905306000
	Phosphoglucomutase (alpha-D-glucose-1,6-bisphosphate-dependent)	19176330
	Ferric uptake regulation protein	1280274
	UDP-3-O-(3-hydroxymyristoyl)glucosamine N-acyltransferase	763840
	UPF0227 protein YcfP	573556
	UspA domain protein	144813
	Iron-sulfur cluster insertion protein ErpA	133645
	Glutaredoxin	100633
	HTH-type transcriptional regulator IscR	70561.6
	Transcription antitermination protein NusB	36678.8
	Diamine N-acetyltransferase	36163.9
	BolA family protein	35977.2
	Iron-binding protein IscA	24407.6
	30S ribosomal protein S6	16558.1
	30S ribosomal protein S10	14678

### Sheet: Supplementary Table 3
	George et al.
	Supplementary Table 3 | DNA Oligos used in this study for biochemical experiments, PCR, qPCR, and NGS
	DNA oligos for bulk biochemical experiments
	Oligo ID	Description		Sequence	Used in Figure(s)
	STC-1_LE1	DNA oligo for BCQ strand transfer complex		GTCACAATGACATTAATCTGTCACCGACGACAGATAATTTGTCACTGTACAGTAGAATATAGATGCGCATCTATATAGATGCAAATTGAGTGGCCTTATTAAATGACTTCTCAACCAGTCAGCACGCCCAGACCAGGGCAC	Fig. 1f
	STC-2_LE2	DNA oligo for BCQ strand transfer complex		GCGTGCTGACTGGTTCTCTTCAGTAAATTATTGGCCACTCAATTTGCATCTATATAGATGCGCATCTATAT	Fig. 1f
	STC-3_LE3	DNA oligo for BCQ strand transfer complex		TGTACAGTGACAAATTATCTGTCGTCGGTGACAGATTAATGTCATTGTGAC	Fig. 1f
	STC-4_RE1	DNA oligo for BCQ strand transfer complex		TTACTGATGACAATAATTTGTCACAACGACATATAATTAGTCACTGTACATCTACGATACGTAGCGGCCGACGCG	Fig. 1f
	STC-5_RE2	DNA oligo for BCQ strand transfer complex		TGTACAGTGACTAATTATATGTCGTTGTGACAAATTATTGTCATCAGTAA	Fig. 1f
	STC-6_RE3	DNA oligo for BCQ strand transfer complex		CGCGTCGGCCGCTACGTATC	Fig. 1f
	oSL1542	DNA oligo for ATP hydrolysis assay		ACCAACGTGACCTATCCCATTACGGTCAATCCGCCGTTTGTTCCCACGGAGAATC	Supplementary Fig. 3g
	oSL1543	Complementary DNA oligo for ATP hydrolysis assay		GATTCTCCGTGGGAACAAACGGCGGATTGACCGTAATGGGATAGGTCACGTTGGT	Supplementary Fig. 3g
	oSL7033	FAM-labeled DNA oligo for fluorescence polarization		/56-FAM/GAGGAGGGCTGTTTTTACAAAATCCGGTAGTAACTTGCTAACCAATTCCTAGGCA	Supplementary Fig.1f, 3e, 3f
	oSL7044	Complementary DNA oligo for fluorescence polarization		TGCCTAGGAATTGGTTAGCAAGTTACTACCGGATTTTGTAAAAACAGCCCTCCTC	Supplementary Fig.1f, 3e, 3f
	IVT-T1	DNA oligo used for sgRNA-6 transcription		GCGTAATACGACTCACTATAGGATATTAATAGCGCCGCAATTCATGCTGCTTGCAGCCTCTGAATTTTGTTAAATGAGGGTTAGTTTGACTGTATAAATACAGTCTTGCTTTCTGACCCTGGTAGCTGCTCACCCTGATGCTGCTGTCAATAGACAGGATAGGTGCGCTCCCAGCAATAAGGGCGCGGATGTACTGCTGTAGTGGCTACTGAATCACCCCCGATCAAGGGGGAACCCTCCAAAAGGTGGGTTGAAAGAGCAAGTTACTACCGGATTTTGT	n/a
	IVT-T2	Complementary DNA oligo used for sgRNA-6 transcription		ACAAAATCCGGTAGTAACTTGCTCTTTCAACCCACCTTTTGGAGGGTTCCCCCTTGATCGGGGGTGATTCAGTAGCCACTACAGCAGTACATCCGCGCCCTTATTGCTGGGAGCGCACCTATCCTGTCTATTGACAGCAGCATCAGGGTGAGCAGCTACCAGGGTCAGAAAGCAAGACTGTATTTATACAGTCAAACTAACCCTCATTTAACAAAATTCAGAGGCTGCAAGCAGCATGAATTGCGGCGCTATTAATATCCTATAGTGAGTCGTATTACGC	n/a
	PCR
	Oligo ID	Primer Pairs	Description	Sequence	Used in Figure(s)
	oSL7692	F1	ShCAST LE specific	GTATAATAATTGCAGAGCATATTATATTGATG	Fig. 4b
	oSL7693	R1	pTarget specific primer (targeted by sgRNA-6)	GATAACAATTTGGTTAGCAAGTTACTAC	Fig. 4b
	qPCR
	Oligo ID	Primer Pairs	Description	Sequence	Used in Figure(s)
	oSL2999	F2-6/R8	ShCAST LE specific (for E. coli and pTarget integration)	CAATTAATTAAGCAACGCTGATG	Supplementary Fig. 4g, 4i, 7f
	oSL2928	R2	Genome specific (targeted by sgRNA-1)	CGATGAGCGTGGTGGTTATG	Supplementary Fig. 7f
	oSL12856	R3	Genome specific (targeted by sgRNA-2)	GTAATGACGATTTCCGCACTG	Supplementary Fig. 7f
	oSL12858	R4	Genome specific (targeted by sgRNA-3)	CACCTCTTTTAACCCTTGAAGTC	Supplementary Fig. 7f
	oSL12860	R5	Genome specific (targeted by sgRNA-4)	GGTGTTGGCCTGATGAGTTATAG	Supplementary Fig. 7f
	oSL12862	R6	Genome specific (targeted by sgRNA-5)	CAGCGATTTCCATGTTGC	Supplementary Fig. 7f
	oSL12507	n/a	Universal Taqman probe for on-target (genomic)	/56-FAM/CATTGTGAC/ZEN/TATTTAATTGTCGTCGTGACC/3IABkFQ/	Supplementary Fig. 7f
	oSL4256	F7	Control (rssA)	CATGCAGTATTCCAGGACTCA	Supplementary Fig. 7f
	oSL4257	R7	Control (rssA)	AAGGAGAGCAAATCTTGTTGC	Supplementary Fig. 7f
	oSL12508	n/a	Taqman probe for rssA	/5SUN/CAGTCGTTA/ZEN/ACCCAATTCCTATTTCCCTCA/3IABkFQ/	Supplementary Fig. 7f
	oSL8898	F8	pTarget specific primer (targeted by sgRNA-6)	AGCAAGTTACTACCGGATTTTGT	Supplementary Fig. 4g, 4i
	oSL8114	F9	Control pTarget backbone	TACGGATGGCATGACAGTAAG	Supplementary Fig. 4g, 4i
	oSL8115	R9	Control pTarget backbone	TCAAGGCGAGTTACATGATCC	Supplementary Fig. 4g, 4i
	NGS
	Oligo ID	Primer Pairs	Description	Sequence	Used in Figure(s)
	oSL7915	F10	Amplicon Sequencing - i7 overhang (TrueSeq) for pTarget specific primer (targeted by sgRNA-6)	CTGGAGTTCAGACGTGTGCTCTTCCGATCTCAATTTGGTTAGCAAGTTACTACC	Supplementary Figs. 4c
	oSL7855	R10	Amplicon Sequencing - i5 overhang (TrueSeq) for ShCAST LE specific	CTCTTTCCCTACACGACGCTCTTCCGATCTGACATTAATCTGTCACCGAC	Supplementary Figs. 4c
	n/a	F11/F13	Amplicon/TagTn Sequencing - TrueSeq specific P5 overhang	AATGATACGGCGACCACCGAGATCTACAC55555555ACACTCTTTCCCTACACGACGC	Figs. 1c-e, 1g, 2c-g, 3e, 3f, 3h, 4b, 5b-d; Supplementary Figs. 1a, 1b, 1d, 1e, 3c, 3g, 4c, 4d-k, 5a, 5e-l, 6a-b, 7a-f
	n/a	R11	Amplicon Sequencing - TrueSeq specific P7 overhang	CAAGCAGAAGACGGCATACGAGAT77777777GTGACTGGAGTTCAGACGTGTGC	Supplementary Figs. 4c
	oSL8537	R12	Y3 mix - i5 overhang (TrueSeq) for ShCAST LE specific	CTCTTTCCCTACACGACGCTCTTCCGATCTGACATTAATCTGTCACCGACGAC	Figs. 1c-e, 1g, 2c-g, 3e, 3f, 3h, 4b, 5b-d; Supplementary Figs. 1a, 1b, 1d, 1e, 3c, 3g, 4d-k, 5a, 5e-l, 6a-b, 7a-f
	oSL8538	R12	Y3 mix - i5 overhang (TrueSeq) for ShCAST LE specific	CTCTTTCCCTACACGACGCTCTTCCGATCTAGACATTAATCTGTCACCGACGAC	Figs. 1c-e, 1g, 2c-g, 3e, 3f, 3h, 4b, 5b-d; Supplementary Figs. 1a, 1b, 1d, 1e, 3c, 3g, 4d-k, 5a, 5e-l, 6a-b, 7a-f
	oSL8539	R12	Y3 mix - i5 overhang (TrueSeq) for ShCAST LE specific	CTCTTTCCCTACACGACGCTCTTCCGATCTATGACATTAATCTGTCACCGACGAC	Figs. 1c-e, 1g, 2c-g, 3e, 3f, 3h, 4b, 5b-d; Supplementary Figs. 1a, 1b, 1d, 1e, 3c, 3g, 4d-k, 5a, 5e-l, 6a-b, 7a-f
	oSL8540	F12	i7 overhang (Nextera)	TAGTCTCGTGGGCTCGG	Figs. 1c-e, 1g, 2c-g, 3e, 3f, 3h, 4b, 5b-d; Supplementary Figs. 1a, 1b, 1d, 1e, 3c, 3g, 4d-k, 5a, 5e-l, 6a-b, 7a-f
	n/a	R13	TagTn Sequencing - Nextera specific P7 overhang	CAAGCAGAAGACGGCATACGAGAT77777777GTCTCGTGGGCTCGG	Figs. 1c-e, 1g, 2c-g, 3e, 3f, 3h, 4b, 5b-d; Supplementary Figs. 1a, 1b, 1d, 1e, 3c, 3g, 4d-k, 5a, 5e-l, 6a-b, 7a-f

### Sheet: Supplementary Table 4
	George et al.
	Supplementary Table 4 | Guide RNAs and genomic target sites used in this study.
	Guide RNA ID	Encoded by	Description	Targeting system	Full length sgRNA	Spacer sequence (5ʹ→3ʹ)	Flanking PAM
	sgRNA-NT	pSL1225	Non-targeting sgRNA	E. coli genome	AUAUUAAUAGCGCCGCAAUUCAUGCUGCUUGCAGCCUCUGAAUUUUGUUAAAUGAGGGUUAGUUUGACUGUAUAAAUACAGUCUUGCUUUCUGACCCUGGUAGCUGCUCACCCUGAUGCUGCUGUCAAUAGACAGGAUAGGUGCGCUCCCAGCAAUAAGGGCGCGGAUGUACUGCUGUAGUGGCUACUGAAUCACCCCCGAUCAAGGGGGAACCCUCCAAAAGGUGGGUUGAAAGCGGUCUUCUCGACGAGAAGACAC	CGGTCTTCTCGACGAGAAGACAC	5'	n/a
	sgRNA-1	pSL1396, pSL4858	sgRNA targeting lacZ	E. coli genome	AUAUUAAUAGCGCCGCAAUUCAUGCUGCUUGCAGCCUCUGAAUUUUGUUAAAUGAGGGUUAGUUUGACUGUAUAAAUACAGUCUUGCUUUCUGACCCUGGUAGCUGCUCACCCUGAUGCUGCUGUCAAUAGACAGGAUAGGUGCGCUCCCAGCAAUAAGGGCGCGGAUGUACUGCUGUAGUGGCUACUGAAUCACCCCCGAUCAAGGGGGAACCCUCCAAAAGGUGGGUUGAAAGaugccgaucgcgucacacuacgu	ATGCCGATCGCGTCACACTACGT	5'	GGTT
	sgRNA-2	pSL5041, pSL5060	sgRNA targeting upstream to yebK	E. coli genome	AUAUUAAUAGCGCCGCAAUUCAUGCUGCUUGCAGCCUCUGAAUUUUGUUAAAUGAGGGUUAGUUUGACUGUAUAAAUACAGUCUUGCUUUCUGACCCUGGUAGCUGCUCACCCUGAUGCUGCUGUCAAUAGACAGGAUAGGUGCGCUCCCAGCAAUAAGGGCGCGGAUGUACUGCUGUAGUGGCUACUGAAUCACCCCCGAUCAAGGGGGAACCCUCCAAAAGGUGGGUUGAAAGuugucagauauuacgccugugug	TTGTCAGATATTACGCCTGTGTG	5'	AGTT
	sgRNA-3	pSL5044, pSL5062	sgRNA targeting oxyS	E. coli genome	AUAUUAAUAGCGCCGCAAUUCAUGCUGCUUGCAGCCUCUGAAUUUUGUUAAAUGAGGGUUAGUUUGACUGUAUAAAUACAGUCUUGCUUUCUGACCCUGGUAGCUGCUCACCCUGAUGCUGCUGUCAAUAGACAGGAUAGGUGCGCUCCCAGCAAUAAGGGCGCGGAUGUACUGCUGUAGUGGCUACUGAAUCACCCCCGAUCAAGGGGGAACCCUCCAAAAGGUGGGUUGAAAGacugcccguuucgagaguuucuc	ACTGCCCGTTTCGAGAGTTTCTC	5'	AGTC
	sgRNA-4	pSL5045, pSL5063	sgRNA targeting upstream to yidQ	E. coli genome	AUAUUAAUAGCGCCGCAAUUCAUGCUGCUUGCAGCCUCUGAAUUUUGUUAAAUGAGGGUUAGUUUGACUGUAUAAAUACAGUCUUGCUUUCUGACCCUGGUAGCUGCUCACCCUGAUGCUGCUGUCAAUAGACAGGAUAGGUGCGCUCCCAGCAAUAAGGGCGCGGAUGUACUGCUGUAGUGGCUACUGAAUCACCCCCGAUCAAGGGGGAACCCUCCAAAAGGUGGGUUGAAAGauagcgaucccuugcugaaaaua	ATAGCGATCCCTTGCTGAAAATA	5'	AGTT
	sgRNA-5	pSL1398, pSL5044	sgRNA targeting lacZ	E. coli genome	AUAUUAAUAGCGCCGCAAUUCAUGCUGCUUGCAGCCUCUGAAUUUUGUUAAAUGAGGGUUAGUUUGACUGUAUAAAUACAGUCUUGCUUUCUGACCCUGGUAGCUGCUCACCCUGAUGCUGCUGUCAAUAGACAGGAUAGGUGCGCUCCCAGCAAUAAGGGCGCGGAUGUACUGCUGUAGUGGCUACUGAAUCACCCCCGAUCAAGGGGGAACCCUCCAAAAGGUGGGUUGAAAGgccacucgcuuuaaugaugauuu	GCCACTCGCTTTAATGATGATTT	5'	TGTT
	sgRNA-6	n/a	sgRNA targeting pTarget, λ-DNA	pTarget, λ-DNA	GGAUAUUAAUAGCGCCGCAAUUCAUGCUGCUUGCAGCCUCUGAAUUUUGUUAAAUGAGGGUUAGUUUGACUGUAUAAAUACAGUCUUGCUUUCUGACCCUGGUAGCUGCUCACCCUGAUGCUGCUGUCAAUAGACAGGAUAGGUGCGCUCCCAGCAAUAAGGGCGCGGAUGUACUGCUGUAGUGGCUACUGAAUCACCCCCGAUCAAGGGGGAACCCUCCAAAAGGUGGGUUGAAAGAGCAAGUUACUACCGGAUUUUGU	AGCAAGTTACTACCGGATTTTGT	5'	GGTT
	sgRNA-7	n/a	sgRNA targeting lacZ	E. coli genome	GTACTAATAGCGCCGCAGTTCATGCTCTTTAAGAGTCTCTGTACTGTGGAAAATCTGGGTTAGTTTGACGGTTGGAAAACCGTTTTGCTTTCTGACCCTGGTAGCTGCCCGCTTCTCATGCTCTGACTTTTCACGTTATGTGGAAAAAGTAACGTAATTTCGTTAGTTAAGACTTACCGTAAAAAGTCAGTTCTGATGCTGCTGTCGCAAGACAGGATAGGTGCGCTCCCAGCAAAAGGAGTATGTCTTGAAAAAGACTAGCCGTTCTAGTAACGGTGCGGATTACCGCAGTGGTGGCTACTGAATCACCCCCTTCGTCGGGGGAACCCTCCAAAAGGTGGGTTGAAAGCAGCGCGGCTGAAATCATCATTA	CAGCGCGGCTGAAATCATCATTA	5'	AGTA
	sgRNA-8	pSL4787, pSL4788	dCas9 sgRNA targeting lacZ	E. coli genome	TGATTTCAGCCGCGCTGTACGTTTTAGAGCTAGAAATAGCAAGTTAAAATAAGGCTAGTCCGTTATCAACTTGAAAAAGTGGCACCGAGTCGGTGC	TGATTTCAGCCGCGCTGTAC	3'	TGG
